# Standardizing a Protocol for Streamlined Synthesis and Characterization of Lipid Nanoparticles to Enable Preclinical Research and Education

**DOI:** 10.1101/2025.07.31.667476

**Authors:** Shilpi Agrawal, Abbey L. Stokes, Christopher E. Nelson

**Author notes:** Equal work contribution (Shilpi Agrawal, Abbey L. Stokes). **Address for correspondence** Christopher E. Nelson, Ph.D., Department of Biomedical Engineering, 120 John A. White Jr. Engineering Hall, University of Arkansas, Fayetteville, AR 72701.

## Abstract

Lipid nanoparticles (LNPs) have revolutionized nucleic acid delivery, enabled the first FDA-approved RNAi therapy (Onpattro), and accelerated the development of mRNA vaccines during the COVID-19 pandemic. The success of LNP-based vaccines demonstrated the potential of these nanoparticles for broader therapeutic applications. As interest in LNP-based therapies expands, there is an urgent need for low-cost, reproducible synthesis protocols that can be readily implemented across a wide range of research settings. Traditional methods for LNP synthesis, such as pipette and vortex mixing, can yield inconsistent results. In contrast, microfluidic mixing offers better control over LNP properties but requires expensive equipment. This financial barrier prevents many laboratories from accessing cutting-edge LNP technology, slowing the pace of preclinical research and limiting the exploration of its full therapeutic potential.

To address this, we developed a standardized protocol for microfluidic mixing using a syringe pump and a commercially available microfluidic chip. This approach offers a cost-effective and reproducible method for LNP synthesis. The protocol details the synthesis of LNPs, physical characterization via dynamic light scattering, encapsulation efficiency using the RiboGreen assay, and evaluation of *in vitro* transfection efficiency using the OneGlo assay, confocal microscopy, and a flow cytometer. We explored consistency through various experimental parameters, aiming to optimize the protocol and, importantly, tested user-to-user reproducibility with undergraduates without LNP experience with minimal supervision.

We found consistency among assembly conditions, including mRNA/lipid concentration, flow rate, dialysis time, ionizable lipid type, and chip reusability. We tested the broader applicability of the method with four ionizable lipids (DLin-MC3-DMA, LP01, C12-200, and SM-102). High encapsulation efficiency (96–100%) was maintained across tested concentrations, with slightly larger particle sizes at lower doses. Based on the flow cytometry analysis, a 7.5 µg dose was chosen for future use to conserve mRNA without sacrificing efficacy. Dialysis duration had minimal impact on encapsulation, but longer times increased particle size and reduced luminescence. The protocol consistently produced narrowly dispersed particles (PDI < 0.2), and equipment was reusable for up to six runs, potentially reducing the per-run cost. Even novice users achieved reproducible results, highlighting the protocol’s accessibility and potential to expand LNP research and applications.
