## Supplementary File 1 for "Standardizing a Protocol for Streamlined Synthesis and Characterization of Lipid Nanoparticles to Enable Preclinical Research and Education"

### Sheet: Luc mRNA_MC3
	Working Stocks		Nucleic Acid	Ionizable lipid	Phospholipid	Helper lipid	PEG-lipid	Charged lipid		Nucleic Acid Mix
		COMPONENT	Luc2 mRNA	MC3	DSPC	Cholesterol	DMG-PEG2000	DOTAP
		MW (g/mol)	622225	642.1	790.145	386.654	2509.2	698.542		NA mix replicates	1
		[mg/mL]	1	10	5.92609	2.8999	6.273	6.98542
		[mM]	0.00160714	15.5739	7.5	7.5	2.5	10		Water (uL)	885.15
	Formulation Info	Lipid molar fractions		50	10	38.5	1.5	100		0.1M Citrate Buffer (uL)	99.225
										Nucleic Acid Volume (uL)	7.875
		Formulation parameters		Lipid:NA (wt/wt)	Total NA per Form (ug)	Lipid mix replicates
				40	7.5	1
										LNP mix
										Lipid Mix (uL)	315
		Molar ratio (percent)		25	5	19.25	0.75	50
										NA Mix (uL)	945
		Lipid Mix prep (uL)		7.86945	3.26821	12.5826	1.4707	24.5116
		Ethanol		265.297
		Final mRNA concentration [ng/uL]		5.95238		Final lipid concentration [mM]		0.370546
		Weight ratio (g)		32105	7901.45	14886.2	3763.8	69854.2
		Weight percent		24.9824	6.14848	11.5836	2.92878	54.3567
		Lipid per formulation (µg)		74.9471	18.4454	34.7509	8.78635	163.07
		Lipid moles		1.16722e-07	2.33444e-08	8.98758e-08	3.50166e-09	2.33444e-07
		Total mols per formulation		4.66887e-07

### Sheet: Working Stocks
	Lipid components						Nucleic acid
	Compound	MW (g/mol)	[Stock] (mM)	Mass (mg)	Solution vol (µL)		Compound	MW (g/mol)	[Stock] (mM)	Mass (mg)	Solution vol (µL)
	MC3	642.1	15.5739	10	1000		Luc2 mRNA	622225	0.00160714	1	1000
	DSPC	790.145	7.5	6.4	1079.97
	DOTAP	698.542	10	25	3578.88
	Cholesterol	386.654	7.5	8.8	3034.58
	DMG-PEG2000	2509.2	2.5	20.1	3204.21

### Sheet: Standard Curve Preparation
	Luciferase
	Concentration of mRNA (ng/uL)	Amount of concentration used (ng/uL)	Amount of PBS	Volume of Luc mRNA (µL)	Amount of Reagent
1	2	2	0	50	50
2	1		25	25	50
3	0.5		37.5	12.5	50
4	0.25		43.75	6.25	50
5	0.125		46.875	3.125	50
6	0.0625		48.4375	1.5625	50
7	0.03125		49.2188	0.78125	50
8	0		50	0	50
	* The ribogreen reagent was diluted to a 1000 times

### Sheet: Calibration Curves
		Luciferase			Biological Replicates
		1	2	3	4	5	6	7	8	9	10	11	12
	A	128	126	159	0	0	2
	B	54	49	67	7	7	7
Without	C	32	38	44	7	6	6
Triton	D	14	18	17
	E	10	9	10
	F	5	6	9											Luciferase			Biological Replicates
	G	4	5	6											L-SC	L-SC	L-SC	Sample1	Sample1	Sample1
	H	4	4	3											L-SC	L-SC	L-SC	Sample2	Sample2	Sample2
															L-SC	L-SC	L-SC	Sample3	Sample3	Sample3
															L-SC	L-SC	L-SC
		Concentration	Luciferase												L-SC	L-SC	L-SC
		2	137.667												L-SC	L-SC	L-SC
		1	56.6667												L-SC	L-SC	L-SC
		0.5	38												L-SC	L-SC	L-SC
		0.25	16.3333
		0.125	9.66667
		0.0625	6.66667
		0.03125	5
		0	3.66667
		Slope	65.7228
		Intercept	1.60369
		Luciferase			Biological Replicates
		1	2	3	4	5	6	7	8	9	10	11	12
	A	124	139	152	62	62	62
	B	69	72	78	71	71	73
With	C	38	41	39	64	60	68
Triton	D	15	15	20
	E	10	7	11
	F	5	5	7
	G	2	2	4
	H	1	2	2
		Concentration	Luciferase
		2	138.333
		1	73
		0.5	39.3333
		0.25	16.6667
		0.125	9.33333
		0.0625	5.66667
		0.03125	2.66667
		0	1.66667
		Slope	69.2275
		Intercept	1.49002

### Sheet: Dead_volume
LNP	Volume after Syringe Pump	Final Volume	Hypothetical RNA (ng)	Hypothetical Volume	Acutal RNA (ng)
Sample1	701	971	7500	1260	4172.62
Sample2	1186.4	1404.4	7500	1260	7061.9
Sample3	830	1153	7500	1260	4940.48

### Sheet: Calculations
		Luciferase			Biological Replicates
		1	2	3	4	5	6	7	8	9	10	11	12
	A	L-SC	L-SC	L-SC	Sample1	Sample1	Sample1
	B	L-SC	L-SC	L-SC	Sample2	Sample2	Sample2
	C	L-SC	L-SC	L-SC	Sample3	Sample3	Sample3
	D	L-SC	L-SC	L-SC
	E	L-SC	L-SC	L-SC
	F	L-SC	L-SC	L-SC
	G	L-SC	L-SC	L-SC
	H	L-SC	L-SC	L-SC
	Without Triton			Triton				Total mRNA			Free mRNA				Relative change (total-free)/total				Average Encapsulation
Sample1	0	0	2	62	62	62	Sample1	0.874075	0.874075	0.874075	-0.0244008	-0.0244008	0.00603008		1.02792	1.02792	0.993101	Sample1	101.631
Sample2	7	7	7	71	71	73	Sample2	1.00408	1.00408	1.03297	0.0821072	0.0821072	0.0821072		0.918226	0.918226	0.920514	Sample2	91.8989
Sample3	7	6	6	64	60	68	Sample3	0.902965	0.845184	0.960745	0.0821072	0.0668918	0.0668918		0.909069	0.920855	0.930375	Sample3	92.01
	Cell Dose	Actual Volume (uL)	Actual RNA (ng)	RNA Encapsulated (ng)	Concentration of Encapsulated (ng/uL)	Amount to Add to Cells (uL)
Sample1	50	971	4172.62	4240.68	4.36733	11.4486	Sample1
Sample2	50	1404.4	7061.9	6489.81	4.62106	10.82	Sample2
Sample3	50	1153	4940.48	4545.73	3.94253	12.6822	Sample3
